# The combined action of CTCF and its testis-specific paralog BORIS is essential for spermatogenesis

**DOI:** 10.1101/2021.04.27.441659

**Authors:** Samuel Rivero-Hinojosa, Elena M. Pugacheva, Sungyun Kang, Claudia Fabiola Méndez-Catalá, Alexander L. Kovalchuk, Alexander V. Strunnikov, Dmitri Loukinov, Jeannie T. Lee, Victor V. Lobanenkov

## Abstract

CTCF is a key organizer of the 3D genome. Its specialized paralog, BORIS, heterodimerizes with CTCF but is expressed only in male germ cells and in cancer states. Unexpectedly, BORIS-null mice have only minimal germ cell defects. To understand the CTCF-BORIS relationship, mouse models with varied CTCF and BORIS levels were generated. Whereas *Ctcf*^+*/*+^*Boris*^+*/*+^, *Ctcf*^+*/-*^ *Boris*^+*/*+^, and *Ctcf*^+*/*+^*Boris*^*-/-*^ males are fertile, *Ctcf*^+*/-*^*Boris*^*-/-*^ (Compound Mutant; CM) males are sterile. Testes with combined depletion of both CTCF and BORIS show reduced size, defective meiotic recombination, increased apoptosis, and malformed spermatozoa. Although CM germ cells exhibit only 25% of CTCF WT expression, chromatin binding of CTCF is preferentially lost from CTCF-BORIS heterodimeric sites. Furthermore, CM testes lose the expression of a large number of spermatogenesis genes and gain the expression of developmentally inappropriate genes that are “toxic” to fertility. Thus, a combined action of CTCF and BORIS is required to both repress pre-meiotic genes and activate post-meiotic genes for a complete spermatogenesis program.
