## Supplementary Data 3 for "The combined action of CTCF and its testis-specific paralog BORIS is essential for spermatogenesis"

### Sheet: Spermatogenesis DEGs
Genes	baseMean	log2FoldChange	lfcSE	stat	pvalue	padj
Acsbg2	7799.23	-1.60178	0.282247	-5.67511	1.38596e-08	1.46879e-06
Acvr1	91.6451	1.33626	0.37248	3.58748	0.000333889	0.00277686
Adam18	2690.25	-1.03363	0.298691	-3.46053	0.000539119	0.00397887
Adam24	2032.58	-1.29426	0.277	-4.67241	2.97691e-06	8.42965e-05
Adam25	1407.19	-0.913992	0.297173	-3.07562	0.00210062	0.0113482
Adam26a	705.069	-1.07453	0.296587	-3.62297	0.000291236	0.00251674
Adamts1	114.658	1.61186	0.473301	3.40556	0.00066028	0.00468174
Adcy10	10650.1	-1.15294	0.285019	-4.04513	5.22937e-05	0.00069796
Agt	16571.8	1.66081	0.668983	2.48258	0.0130433	0.0452452
Ahr	30.2227	1.34937	0.46881	2.87829	0.00399832	0.0184447
Ahsg	12.8972	1.60177	0.629251	2.54552	0.0109116	0.0395643
Akt1	957.847	0.98153	0.315789	3.10819	0.0018824	0.0105028
Amh	38.8947	1.66234	0.531806	3.12584	0.00177298	0.00998985
Amhr2	2480.36	1.17325	0.369963	3.17128	0.00151771	0.00888414
Ar	224.057	1.85302	0.416893	4.44484	8.7958e-06	0.000188232
B4galt1	696.218	1.4606	0.343802	4.24837	2.15333e-05	0.000360948
Bax	81.84	1.47729	0.359602	4.10812	3.98884e-05	0.000566531
Bcl2l2	621.723	1.04457	0.385071	2.71266	0.00667449	0.0271501
Bmp4	19.718	1.40403	0.565041	2.48482	0.0129616	0.0449969
Capza3	5309.01	-1.12163	0.401278	-2.79515	0.00518749	0.0225351
Catsper1	1632.58	-1.02621	0.246796	-4.15813	3.20868e-05	0.000484724
Catsper2	4184.32	-0.846481	0.293303	-2.88603	0.00390137	0.018075
Catsper4	2051.31	-0.930493	0.269562	-3.45187	0.00055671	0.0040874
Ccin	4199.29	-1.13811	0.246319	-4.62045	3.82911e-06	0.000101601
Celf1	620.663	1.14016	0.289458	3.93893	8.18441e-05	0.00096953
Cep57	4295.18	-0.893925	0.287102	-3.11361	0.00184813	0.0103474
Crem	2634.56	-0.827214	0.383741	-2.15566	0.0311104	0.086259
Csf1	401.186	1.84599	0.452781	4.077	4.56199e-05	0.000627335
Cxcl12	734.032	2.39399	0.448452	5.33834	9.3802e-08	6.24544e-06
Cxcr4	37.1207	1.57894	0.429302	3.67792	0.000235143	0.00214569
D1Pas1	6549.31	-0.956004	0.280438	-3.40897	0.000652088	0.00464951
Dhcr24	1604.98	1.99657	0.399185	5.00161	5.68539e-07	2.44839e-05
Dzip1	5629.62	-1.49553	0.289451	-5.16678	2.38162e-07	1.26197e-05
Esr1	243.013	2.16893	0.435478	4.98057	6.33971e-07	2.64623e-05
Fabp9	16032.6	-0.747015	0.369999	-2.01897	0.0434908	0.111357
Fgfr2	329.535	1.8529	0.377989	4.90198	9.48756e-07	3.65023e-05
Foxo3	379.564	1.00335	0.345155	2.90697	0.00364948	0.0172007
Fscn3	7693.19	-1.66348	0.340884	-4.8799	1.06142e-06	3.95473e-05
Fst	20.9807	1.55564	0.541477	2.87296	0.00406639	0.0186927
Gal3st1	19.4596	-1.63406	0.501708	-3.257	0.00112598	0.007059
Ggnbp2	7121.08	-0.995168	0.291907	-3.4092	0.000651545	0.00464774
Gykl1	9696.53	-0.841707	0.330882	-2.54382	0.0109646	0.0397077
H1fnt	14156.8	-1.36255	0.387049	-3.52035	0.000430978	0.00335863
Herpud2	2702.12	-1.17316	0.231217	-5.07385	3.89837e-07	1.81562e-05
Hils1	14640.2	-0.913775	0.344876	-2.64958	0.00805928	0.0312724
Hook1	10904.8	-1.28399	0.297348	-4.31816	1.57338e-05	0.000289758
Hspa1a	561.602	-1.33802	0.308728	-4.33397	1.46443e-05	0.000275588
Hspa1b	983.282	-1.79687	0.325807	-5.51514	3.48497e-08	2.89563e-06
Hspa1l	28397.7	-1.23259	0.285225	-4.32145	1.55011e-05	0.000286664
Igf1	398.51	1.36035	0.33884	4.01473	5.95129e-05	0.000772751
Igf1r	1058.67	2.14362	0.381851	5.61376	1.97979e-08	1.93582e-06
Insl3	113.152	1.04741	0.549321	1.90673	0.0565554	0.135483
Junb	85.2751	0.792041	0.464274	1.70598	0.0880121	0.187509
Kit	2179.43	2.50964	0.447725	5.60532	2.07866e-08	2.01028e-06
Kitl	337.354	1.51764	0.374037	4.05746	4.96097e-05	0.000667675
Klhl10	12237.6	-1.18449	0.284213	-4.16763	3.07786e-05	0.000472437
Lfng	23.3162	2.18414	0.504456	4.32969	1.49317e-05	0.000279938
Lgr4	173.929	1.74071	0.437241	3.98112	6.85916e-05	0.000849499
Limk2	1305	-1.19811	0.300793	-3.98316	6.80048e-05	0.000845783
Mea1	15727.2	-0.907503	0.463518	-1.95786	0.0502465	0.124119
Micalcl	4386.97	-0.98065	0.297194	-3.2997	0.000967896	0.00625405
Mmp14	515.002	1.90833	0.490508	3.89052	0.000100031	0.00112048
Morc1	61.4798	-1.17639	0.371368	-3.16771	0.00153644	0.00895357
Neurl1a	693.977	-1.50907	0.282213	-5.34726	8.9297e-08	6.02411e-06
Nlrp14	2485.19	-0.82148	0.407309	-2.01685	0.0437116	0.111777
Nme5	1163.79	-0.887238	0.411967	-2.15366	0.0312666	0.0865951
Notch1	253.576	1.1782	0.416972	2.82561	0.00471909	0.0209898
Nr5a1	1240.25	1.73211	0.437465	3.95942	7.51327e-05	0.000909506
Odf1	18493.6	-1.66371	0.428508	-3.88257	0.000103359	0.00115047
Odf3	1787.85	-1.06982	0.291989	-3.66391	0.000248391	0.00224058
Osr1	58.5965	1.42355	0.424167	3.3561	0.000790497	0.00537796
Ovol1	252.122	-0.879648	0.282701	-3.11158	0.00186087	0.0104089
Pafah1b2	3507.32	-0.897085	0.372516	-2.40818	0.0160324	0.0528972
Pbx1	325.587	1.62729	0.442587	3.67676	0.000236214	0.00215379
Pcyt1b	64.118	1.41816	0.40821	3.4741	0.000512561	0.00384123
Pdgfra	873.24	1.86956	0.333225	5.61049	2.01757e-08	1.96192e-06
Pebp1	23931.8	-0.971223	0.306987	-3.16373	0.00155764	0.00906215
Plag1	54.0562	1.40359	0.430987	3.25669	0.00112718	0.00706401
Ppp2r2b	2226.36	-1.38372	0.374818	-3.69172	0.000222745	0.00205319
Prlr	2230.34	2.42087	0.41163	5.88118	4.07343e-09	5.22403e-07
Prm3	3633.99	-1.42268	0.350241	-4.062	4.86531e-05	0.000658305
Psap	6846.79	1.62935	0.402641	4.04667	5.19517e-05	0.000694443
Psme4	15144.9	-0.901455	0.252655	-3.56792	0.000359822	0.00294004
Rad23b	5736.08	-1.01691	0.264403	-3.84608	0.000120023	0.00127654
Rec8	1741.08	-0.907783	0.292369	-3.10492	0.00190331	0.0105894
Ren1	0	NA	NA	NA	NA	NA
Ros1	44.9468	-1.55367	0.393654	-3.94681	7.92002e-05	0.000945791
Rps6ka2	631.549	0.942572	0.331254	2.84547	0.00443461	0.0200112
Shbg	135.906	1.72077	0.474186	3.6289	0.000284635	0.00247557
Six5	59.8042	2.22826	0.458516	4.85971	1.17556e-06	4.25463e-05
Slc9a10	1911.73	-0.972621	0.265898	-3.65788	0.000254315	0.0022785
Sox9	94.8367	1.26039	0.35885	3.51231	0.000444224	0.00343464
Spata16	7174.67	-0.808062	0.331399	-2.43834	0.014755	0.0497589
Spata20	35046.7	-1.32086	0.279765	-4.72133	2.34307e-06	7.06435e-05
Spata24	11838.9	-0.855679	0.364324	-2.34868	0.0188401	0.0595477
Spata6	20897.9	-1.21219	0.274613	-4.41418	1.01392e-05	0.00020721
Spata9	1131.55	-1.3574	0.278715	-4.8702	1.11485e-06	4.10199e-05
Spem1	10563.2	-1.08107	0.471368	-2.29348	0.0218205	0.0663198
Spo11	962.877	-0.934588	0.2662	-3.51085	0.000446678	0.00344909
Src	174.165	1.43852	0.460491	3.12389	0.00178479	0.010034
Stat5b	203.711	1.59553	0.345657	4.61593	3.91335e-06	0.000103063
Sun5	1367.28	-0.936102	0.270248	-3.46386	0.000532481	0.00395535
Tbata	2794.97	-1.09113	0.257043	-4.24493	2.18665e-05	0.000365088
Tbx3	69.7659	1.90714	0.438243	4.35178	1.35039e-05	0.000258369
Tcf21	53.0763	0.896289	0.361512	2.47927	0.013165	0.0454907
Tcp11	38033.3	-1.1939	0.266535	-4.47933	7.48784e-06	0.000168172
Tesc	110.362	2.47115	0.36617	6.74865	1.49223e-11	6.77165e-09
Tgfb1	34.7462	1.24956	0.510412	2.44814	0.0143594	0.0487263
Theg	3666.71	-1.39337	0.314533	-4.42998	9.42438e-06	0.000197622
Tle3	4360.3	-1.02736	0.260221	-3.94804	7.87938e-05	0.000944772
Tsnaxip1	6587.75	-1.05509	0.296111	-3.56316	0.000366421	0.00297575
Tssk1	5803.44	-0.957051	0.446335	-2.14424	0.0320133	0.0882099
Tssk2	15307.2	-1.08148	0.284357	-3.80325	0.00014281	0.00144985
Tssk3	4663.59	-1.02764	0.387848	-2.64959	0.00805904	0.0312724
Tssk4	1523.99	-1.07169	0.303492	-3.53118	0.000413705	0.00325701
Txndc2	15611.5	-1.2005	0.281757	-4.26078	2.03712e-05	0.000347825
Txndc3	4018.86	-1.0035	0.359214	-2.79361	0.00521239	0.0226211
Txndc8	1442.88	-1.26031	0.395718	-3.18486	0.00144823	0.00858199
Vegfa	88.4129	1.55784	0.455247	3.42197	0.000621682	0.004457
Wnt4	19.3811	2.03219	0.488877	4.15686	3.22655e-05	0.000484913
Wnt5a	105.246	1.46703	0.423134	3.46707	0.000526165	0.00392204
Ybx2	21194.1	-1.11516	0.321205	-3.47182	0.00051695	0.00386849
Zbtb16	168.715	2.26606	0.440796	5.14083	2.73524e-07	1.40314e-05
Zfp37	2602.4	-1.05641	0.353795	-2.98595	0.00282697	0.0142744
Zfp39	4212.72	-1.00195	0.273729	-3.66036	0.000251863	0.00226153
