## Supplementary Data 4 for "The combined action of CTCF and its testis-specific paralog BORIS is essential for spermatogenesis"

### Sheet: Pathways in cancer
Genes	baseMean	log2FoldChange	lfcSE	stat	pvalue	padj
Akt1	957.847	0.98153	0.315789	3.10819	0.0018824	0.0105028
Apc	649.706	1.20808	0.279308	4.32526	1.5235e-05	0.000283709
Ar	224.057	1.85302	0.416893	4.44484	8.7958e-06	0.000188232
Araf	364.559	0.880595	0.374938	2.34864	0.0188421	0.0595477
Axin2	41.8	1.20143	0.430996	2.78756	0.00531073	0.0229482
Bax	81.84	1.47729	0.359602	4.10812	3.98884e-05	0.000566531
Bid	43.728	1.04411	0.413421	2.52554	0.011552	0.0412357
Birc3	98.6758	2.09037	0.44612	4.68565	2.79066e-06	8.07013e-05
Bmp4	19.718	1.40403	0.565041	2.48482	0.0129616	0.0449969
Casp3	30.6995	1.51714	0.474093	3.20009	0.00137383	0.00821418
Casp8	65.5586	1.65674	0.386648	4.28487	1.82844e-05	0.000323921
Casp9	227.449	0.837738	0.322621	2.59667	0.00941333	0.035281
Cdc42	870.337	0.96732	0.291867	3.31425	0.000918885	0.00599426
Cdk4	404.082	1.05533	0.313144	3.37011	0.000751385	0.00516628
Cebpa	121.863	1.28456	0.334227	3.84337	0.000121356	0.00128917
Col4a1	2440.82	1.92231	0.479822	4.0063	6.16777e-05	0.000789278
Col4a2	1293.64	1.38077	0.391071	3.53074	0.000414394	0.00326098
Col4a4	860.395	1.23902	0.462677	2.67794	0.0074077	0.0294015
Col4a6	197.656	1.02451	0.39425	2.59862	0.00936002	0.035111
Csf1r	1427.1	1.90652	0.407506	4.67851	2.8897e-06	8.2754e-05
Csf2ra	79.1205	0.88429	0.424419	2.08353	0.037203	0.0991893
Csf3r	35.2237	1.35774	0.473335	2.86846	0.00412474	0.0189118
Ctbp1	477.113	0.911504	0.272057	3.35042	0.0008069	0.005461
Ctnna1	608.708	0.835771	0.293866	2.84406	0.0044543	0.0200846
Cycs	598.92	1.26536	0.290575	4.35466	1.33272e-05	0.000255541
Dapk1	111.76	1.77694	0.355227	5.00228	5.66572e-07	2.44839e-05
Dvl3	70.2663	1.22482	0.395761	3.09484	0.0019692	0.0108705
E2f3	63.5117	1.00821	0.356947	2.82455	0.00473474	0.0210436
Egfr	426.982	2.14023	0.356516	6.00318	1.93488e-09	2.8776e-07
Fas	24.0284	1.3185	0.450177	2.92885	0.00340223	0.0163621
Fgfr1	353.597	1.59878	0.386095	4.1409	3.45951e-05	0.000511927
Fgfr2	329.535	1.8529	0.377989	4.90198	9.48756e-07	3.65023e-05
Figf	229.661	2.36133	0.503396	4.6908	2.72146e-06	7.95396e-05
Fos	58.2568	0.611359	0.700426	0.872839	0.382751	0.533002
Foxo1	93.5069	0.90282	0.369328	2.4445	0.0145054	0.0490948
Fzd1	70.1746	1.59093	0.449923	3.53601	0.000406225	0.00321816
Fzd5	70.3963	0.985858	0.408227	2.41497	0.0157363	0.0520856
Fzd7	67.3463	1.34635	0.49954	2.69518	0.00703505	0.0282391
Fzd9	124.811	0.655288	0.538328	1.21727	0.223503	0.363864
Gli1	52.251	1.21567	0.406383	2.99143	0.00277674	0.0140932
Grb2	123.131	1.84956	0.304455	6.07498	1.24003e-09	2.14426e-07
Hif1a	246.633	0.959883	0.26901	3.56821	0.000359431	0.00293956
Igf1	398.51	1.36035	0.33884	4.01473	5.95129e-05	0.000772751
Igf1r	1058.67	2.14362	0.381851	5.61376	1.97979e-08	1.93582e-06
Ikbkg	205.477	1.42596	0.353141	4.03793	5.39259e-05	0.000716503
Itga3	110.1	1.61128	0.424145	3.79889	0.000145346	0.0014699
Itga6	257.039	1.45421	0.427989	3.39776	0.000679388	0.00478375
Itgav	285.606	1.75062	0.370352	4.72692	2.27956e-06	6.92002e-05
Itgb1	1127.86	1.50707	0.430491	3.50081	0.000463847	0.00355068
Jak1	607.692	1.35918	0.344329	3.94732	7.90304e-05	0.000945055
Kit	2179.43	2.50964	0.447725	5.60532	2.07866e-08	2.01028e-06
Kitl	337.354	1.51764	0.374037	4.05746	4.96097e-05	0.000667675
Lama1	653.637	1.62611	0.394809	4.11874	3.80947e-05	0.000549184
Lama2	1700.48	0.89223	0.279585	3.19127	0.00141648	0.00841804
Lama3	94.707	1.16147	0.382909	3.03329	0.00241906	0.0126664
Lama4	265.401	1.45466	0.405642	3.58607	0.000335694	0.00278691
Lamb2	1756.99	1.60542	0.315938	5.08144	3.74583e-07	1.75845e-05
Lamc1	622.409	1.53744	0.368387	4.17343	3.00043e-05	0.000463365
Lamc3	1916.7	1.48863	0.396894	3.7507	0.000176339	0.00170632
Max	195.018	0.96725	0.302663	3.19579	0.00139447	0.00830394
Mitf	39.9415	1.06234	0.417679	2.54343	0.0109772	0.0397369
Mmp2	84.6109	1.22457	0.311292	3.93381	8.36085e-05	0.000984654
Msh2	103.698	0.899321	0.384184	2.34086	0.0192394	0.0604365
Myc	20.5897	2.11862	0.533635	3.97016	7.18257e-05	0.000881533
Nfkbia	140.317	1.01926	0.315851	3.22703	0.00125084	0.00760732
Pdgfra	873.24	1.86956	0.333225	5.61049	2.01757e-08	1.96192e-06
Pdgfrb	80.3004	1.60009	0.386939	4.13527	3.54541e-05	0.000521585
Pias3	103.804	1.3787	0.41702	3.30608	0.000946115	0.00613121
Pik3r1	119.961	1.49531	0.343303	4.35565	1.32671e-05	0.000254942
Pml	89.382	1.25974	0.402405	3.13052	0.00174498	0.00987391
Ppard	46.5784	1.11714	0.488467	2.28702	0.0221945	0.0670993
Ptch1	385.105	2.47229	0.447548	5.52408	3.31215e-08	2.77813e-06
Rac1	259.594	1.76967	0.37479	4.72177	2.33803e-06	7.06117e-05
Rac3	26.9414	1.47108	0.508596	2.89244	0.00382266	0.0178116
Rassf5	51.5243	1.17839	0.397853	2.96187	0.00305781	0.0151165
Ret	36.486	1.33454	0.419055	3.18463	0.00144938	0.00858213
Runx1	40.7138	1.38285	0.425315	3.25135	0.00114857	0.00715532
Sfpi1	27.7723	1.36043	0.493869	2.75464	0.00587566	0.0246732
Slc2a1	110.979	1.20055	0.419395	2.86258	0.00420207	0.0191523
Smad3	166.186	1.41981	0.396386	3.58188	0.000341127	0.00282115
Smo	207.643	2.216	0.464939	4.76622	1.87711e-06	5.96166e-05
Sos2	267.864	0.982407	0.292537	3.35824	0.000784418	0.0053477
Stat1	468.807	0.803171	0.349551	2.29772	0.0215776	0.0657735
Stat3	643.896	1.23512	0.329381	3.74982	0.000176959	0.00170951
Stat5b	203.711	1.59553	0.345657	4.61593	3.91335e-06	0.000103063
Tgfb1	34.7462	1.24956	0.510412	2.44814	0.0143594	0.0487263
Tgfb2	18.8753	1.3372	0.489355	2.73257	0.00628419	0.0259854
Tgfb3	142.289	0.929143	0.475989	1.95203	0.0509352	0.125358
Tgfbr2	360.272	1.77453	0.431465	4.1128	3.90882e-05	0.00055789
Traf6	113.092	1.22312	0.355477	3.44079	0.000580012	0.0042139
Vegfa	88.4129	1.55784	0.455247	3.42197	0.000621682	0.004457
Wnt4	19.3811	2.03219	0.488877	4.15686	3.22655e-05	0.000484913
Wnt5a	105.246	1.46703	0.423134	3.46707	0.000526165	0.00392204
Wnt6	421.133	1.69521	0.395896	4.28195	1.85261e-05	0.000327221
Xiap	229.247	1.79705	0.364447	4.93091	8.18495e-07	3.221e-05
Zbtb16	168.715	2.26606	0.440796	5.14083	2.73524e-07	1.40314e-05

### Sheet: Apoptosis
Genes	baseMean	log2FoldChange	lfcSE	stat	pvalue	padj
1500003O03Rik	412.334	1.02526	0.325549	3.14934	0.00163642	0.00942449
Aifm1	185.664	1.41842	0.301543	4.70388	2.55258e-06	7.60532e-05
Akt1	957.847	0.98153	0.315789	3.10819	0.0018824	0.0105028
Apaf1	100.218	1.14829	0.317593	3.61559	0.000299663	0.00256701
Atm	267.065	0.956267	0.279453	3.42193	0.000621784	0.004457
Bax	81.84	1.47729	0.359602	4.10812	3.98884e-05	0.000566531
Bid	43.728	1.04411	0.413421	2.52554	0.011552	0.0412357
Birc3	98.6758	2.09037	0.44612	4.68565	2.79066e-06	8.07013e-05
Capn1	178.801	2.03056	0.389008	5.21986	1.79062e-07	1.01729e-05
Capn2	273.333	1.00696	0.402583	2.50124	0.012376	0.0434843
Casp12	20.0118	1.77079	0.538893	3.28597	0.0010163	0.00649803
Casp3	30.6995	1.51714	0.474093	3.20009	0.00137383	0.00821418
Casp7	28.6124	1.34568	0.435361	3.09096	0.00199508	0.0109587
Casp8	65.5586	1.65674	0.386648	4.28487	1.82844e-05	0.000323921
Casp9	227.449	0.837738	0.322621	2.59667	0.00941333	0.035281
Cflar	389.941	1.42893	0.355558	4.01885	5.8483e-05	0.000762173
Csf2rb	81.4625	1.78584	0.493131	3.62142	0.000292985	0.00252595
Csf2rb2	45.6415	1.34831	0.483647	2.7878	0.00530676	0.0229407
Cycs	598.92	1.26536	0.290575	4.35466	1.33272e-05	0.000255541
Fas	24.0284	1.3185	0.450177	2.92885	0.00340223	0.0163621
Ikbkg	205.477	1.42596	0.353141	4.03793	5.39259e-05	0.000716503
Il1r1	450.898	2.46973	0.417003	5.92258	3.1692e-09	4.18571e-07
Irak1	273.985	2.24789	0.440841	5.09911	3.41263e-07	1.62357e-05
Nfkbia	140.317	1.01926	0.315851	3.22703	0.00125084	0.00760732
Pik3r1	119.961	1.49531	0.343303	4.35565	1.32671e-05	0.000254942
Prkacb	277.424	1.47074	0.326676	4.50213	6.72751e-06	0.000154427
Tnfrsf1a	433.49	1.85569	0.381029	4.87021	1.1148e-06	4.10199e-05
Tradd	58.7194	1.17844	0.445665	2.64424	0.00818756	0.0316383
Xiap	229.247	1.79705	0.364447	4.93091	8.18495e-07	3.221e-05
