## Supplementary Data 6 for "The combined action of CTCF and its testis-specific paralog BORIS is essential for spermatogenesis"

### Sheet: Sheet1
Mouse Primers
Figure 4: Ctcf and Boris expression
Gene	Forward	Reverse
Boris (Ctcfl)	5’-CAAGTGCTCCCTGTGCAAGTAC-3’	5’-CGTGTGTGAGCGGATGTGGA-3’
Ctcf	5’-TCTCCAGATGAAGACTGAAGTCATG-3’	5’-TCCACTGCAGCCTCTGCTT-3’
Gapdh	5’-AATGTGTCCGTCGTGGATCTGA-3’	5’-GATGCCTGCTTCACCACCTTCT-3’
Figure 7 b and c: Kit expression in mouse testes
Gene	Forward	Reverse
Kit-TR	5’-CTGAAATGAATGGCTGTTGCTG-3’	5’-TGGTGCCATCCACTTCACGG-3’
Kit-FL	5’-CTAGCCAGAGACATCAGGAATG-3’	5’-CCATAGGACCAGACATCACTTT-3’
Gapdh	5’-AATGTGTCCGTCGTGGATCTGA-3’	5’-GATGCCTGCTTCACCACCTTCT-3’
Suplementary Figure 8: RNA-seq validation
Gene	Forward	Reverse
Cstl	5’-TGGCAGGACCAAATGTAAGAA-3’	5’-AGTTCATCCAGGGTACAGAGTA-3’
Crisp2	5’-AAACATCGGAAGGAAGGACAA-3’	5’-ACGCAAAGACAAACAGCATTAC-3’
Dbil5	5’-TTCCCAGCCTTCTTAACCAC-3’	5’-GCACAGGCCATTTCAAACTC-3’
Cyp17a1	5’-ACCAGCCAGATCGGTTTATG-3’	5’-CAGCTCCGAAGGGCAAATA-3’
Spo11	5’-GCTGTGGGACACCTTTCATA-3’	5’-CATGGACATGGATCCGTACTT-3’
Prkar2a	5’-AAGGCCGACAGCTTCTATATC-3’	5’-CTTATGGCAATGGGCAATCTC-3’
Syce2	5’-GCAGAAGGACCATGCACTTAT-3’	5’-TGTACACCTGGTACATCCTCTC-3’
Tssk3	5’-GGCCAGAAGAGTTTATCCAGAG-3’	5’-CTGACTCCAGCATCTCATACAC-3’
Tcp11	5’-CGACTTCAGCTGTGCTCTT-3’	5’-CAGAGCTTCCTCGATCTCATTC-3’
Human Primers
Figure 7i: KIT expression in human K562 cell line
Gene	Forward	Reverse
KIT	5’-ACGAGTTGGCCCTAGACTTA-3’	5’-GCTGCCAAGTCTCTGTGAATA-3’
GAPDH	5’-AGCCACATCGCTCAGAGAC-3’	5’-GCCCAATACGACCAAATCC-3’
